# Bat teeth illuminate the diversification of mammalian tooth classes

**DOI:** 10.1101/2021.12.05.471324

**Authors:** Alexa Sadier, Neal Anthwal, Andrew L. Krause, Renaud Dessalles, Michael Lake, Laurent Bentolila, Robert Haase, Natalie Nieves, Sharlene Santana, Karen Sears

## Abstract

Tooth classes are a mammalian innovation that has contributed to the evolutionary success of mammals. However, our understanding of how tooth classes have evolved and diversified remains limited. Here, we use the evolutionary radiation of noctilionoid bats, the most diverse clade of mammals in terms of diet type, as a model system to show how the tooth developmental program evolved during the adaptation to new diet types. We combined morphological, developmental, cellular, and modeling approaches, to investigate the developmental differences between two tooth classes, molars and premolars and the mechanisms driving their diversification. We demonstrate that tooth classes develop through independent developmental cascades that deviate from classical models. Then we showed that the dramatic diversification of tooth number and size is driven by the modulation of the growth rate of the jaw, explaining the rapid gain/loss of teeth during the evolution of this clade. Finally, we propose a mathematical model that recapitulates the successive appearance of tooth buds and supports the hypothesis that growth acts as a key driver of the evolution of tooth number and size by tinkering with reaction/diffusion processes. Our results demonstrate developmental independence between mammalian tooth classes and provide a mechanism to explain their rapid diversification. More broadly, these results reveal how simple modifications of one developmental mechanism by another can drive the evolution of repeated structures during adaptive radiations.
