## Extended data Table 1 for "Bat teeth illuminate the diversification of mammalian tooth classes"

### Sheet: Table S1
A: Morphogroups/BM
Pairwise comparison	diff	lwr	upr	p adj
2P3MR-2P2MS	0.251712	-0.33546	0.838885	0.757465
2P3MS-2P2MS	0.10712	-0.409034	0.623274	0.978348
3P3ML-2P2MS	0.9748	0.402807	1.54679	6.66e-05
3P3MR-2P2MS	0.891668	0.36669	1.41665	7.11e-05
2P3MS-2P3MR	-0.144592	-0.650524	0.361339	0.932166
3P3ML-2P3MR	0.723088	0.160302	1.28587	0.0048469
3P3MR-2P3MR	0.639956	0.125025	1.15489	0.0070705
3P3ML-2P3MS	0.86768	0.379448	1.35591	2.91e-05
3P3MR-2P3MS	0.784548	0.352348	1.21675	1.87e-05
3P3MR-3P3ML	-0.0831323	-0.580684	0.414419	0.990388
B: Morphogroups/P4
Pairwise comparison	diff	lwr	upr	p adj
2P3MR-2P2MS	1.50855	-0.0172901	3.03439	0.0542269
2P3MS-2P2MS	0.45074	-0.890547	1.79203	0.883723
3P3ML-2P2MS	7.50637	6.01997	8.99276	0
3P3MR-2P2MS	3.56334	2.19913	4.92756	0
2P3MS-2P3MR	-1.05781	-2.37253	0.256916	0.175825
3P3ML-2P3MR	5.99782	4.53535	7.46028	0
3P3MR-2P3MR	2.05479	0.716684	3.3929	0.0004147
3P3ML-2P3MS	7.05563	5.7869	8.32436	0.0000000
3P3MR-2P3MS	3.1126	1.98948	4.23572	0
3P3MR-3P3ML	-3.94303	-5.23597	-2.65008	0
C: Tooth number/BM
Pairwise comparison	diff	lwr	upr	p adj
4-5	0.157285	-0.256189	0.570758	0.639081
4-6	0.924575	0.510042	1.33911	1.8e-06
5-6	0.76729	0.47567	1.05891	0
D: Tooth number/P4
Pairwise comparison	diff	lwr	upr	p adj
4-5	0.817735	-0.581433	2.2169	0.350384
4-6	5.12412	3.72137	6.52687	0
5-6	4.30639	3.31957	5.29321	0
